# The *Glossina* Genome Cluster: Comparative Genomic Analysis of the Vectors of African Trypanosomes

**DOI:** 10.1101/531749

**Authors:** Geoffrey M Attardo, Adly M.M Abd-Alla, Alvaro Acosta-Serrano, James E Allen, Rosemary Bateta, Joshua B Benoit, Kostas Bourtzis, Jelle Caers, Guy Caljon, Mikkel B Christensen, David W Farrow, Markus Friedrich, Aurélie Hua-Van, Emily C Jennings, Denis M Larkin, Daniel Lawson, Michael J Lehane, Vasileios P Lenis, Ernesto Lowy-Gallego, Rosaline W. Macharia, Anna R Malacrida, Heather G Marco, Daniel Masiga, Gareth L Maslen, Irina Matetovici, Richard P Meisel, Irene Meki, Veronika Michalkova, Wolfgang J Miller, Patrick Minx, Paul O Mireji, Lino Ometto, Andrew G Parker, Rita Rio, Clair Rose, Andrew J Rosendale, Omar Rota-Stabelli, Grazia Savini, Liliane Schoofs, Francesca Scolari, Martin T Swain, Peter Takáč, Chad Tomlinson, George Tsiamis, Jan Van Den Abbeele, Aurelien Vigneron, Jingwen Wang, Wesley C Warren, Robert M Waterhouse, Matthew T Weirauch, Brian L Weiss, Richard K Wilson, Xin Zhao, Serap Aksoy

**Affiliations:** Institute of Biological, Environmental and Rural Sciences, Aberystwyth University, Aberystwyth, Ceredigion, United Kingdom; Department of Biochemistry, Biotechnology Research Institute - Kenya Agricultural and Livestock Research Organization, Kikuyu, Kenya; CAS Center for Influenza Research and Early-warning (CASCIRE), Chinese Academy of Sciences, Beijing, China; Center for Autoimmune Genomics and Etiology and Divisions of Biomedical Informatics and Developmental Biology, Cincinnati Children’s Hospital Medical Center, Cincinnati, Ohio, United States; Laboratoire Evolution, Genomes, Comportement, Ecologie, CNRS, IRD, Univ. Paris-Sud, Université Paris-Saclay, Gif-sur-Yvette, France; VectorBase, European Molecular Biology Laboratory, European Bioinformatics Institute (EMBL-EBI), Cambridge, Cambridgeshire, United Kingdom; Department of Biological Sciences, Florida International University, Miami, Florida, United States; Department of Sustainable Ecosystems and Bioresources, Research and Innovation Centre, Fondazione Edmund Mach, San Michele all'Adige (TN), Italy; School of Life Sciences, Fudan University, Shanghai, China; Department of Life Sciences, Imperial College London, London, United Kingdom; Biomedical Sciences, Institute of Tropical Medicine, Antwerp, Belgium; Molecular Biology and Bioinformatics Unit, International Center for Insect Physiology and Ecology, Nairobi, Kenya; Insect Pest Control Laboratory, Joint FAO/IAEA Division of Nuclear Techniques in Food & Agriculture, Vienna, Vienna, Austria; Centre for Geographic Medicine Research, Coast, Kenya Medical Research Institute, Kilifi, Kenya; Department of Biology - Functional Genomics and Proteomics Group, KU Leuven, Leuven, Belgium; Department of Vector Biology, Liverpool School of Tropical Medicine, Liverpool, Merseyside, United Kingdom; Department of Cell and Developmental Biology, Medical University of Vienna, Vienna, Austria; Department of Biology, Mount St. Joseph University, Cincinnati, Ohio, United States; Department of Comparative Biomedical Sciences, Royal Veterinary College, London, United Kingdom; Institute of Zoology, Slovak Academy of Sciences, Bratislava, Slovakia; Laboratory of Microbiology, Parasitology and Hygiene, University of Antwerp, Antwerp, Belgium; Department of Entomology and Nematology, University of California, Davis, Davis, California, United States; Department of Biological Sciences, University of Cape Town, Rondebosch, South Africa; Department of Biological Sciences, University of Cincinnati, Cincinnati, Ohio, United States; Department of Biology and Biochemistry, University of Houston, Houston, Texas, United States; Department of Ecology & Evolution, and Swiss Institute of Bioinformatics, University of Lausanne, Lausanne, Switzerland; Centre for Biotechnology and Bioinformatics, University of Nairobi, Nairobi, Kenya; Department of Environmental and Natural Resources Management, University of Patras, Agrinio, Etoloakarnania, Greece; Department of Biology and Biotechnology, University of Pavia, Pavia, Italy; Schools of Medicine and Dentistry, University of Plymouth, Plymouth, United Kingdom; Department of Animal Systematics, Ústav zoológie SAV; Scientica, Ltd., Bratislava, Slovakia; McDonnell Genome Institute, Washington University School of Medicine, St. Louis, Missouri, United States; Department of Biological Sciences, Wayne State University, Detroit, Michigan, United States; Department of Biology, West Virginia University, Morgantown, West Virginia, United States; Department of Epidemiology of Microbial Diseases, Yale School of Public Health, New Haven, Connecticut, United States; Bond Life Sciences Center, University of Missouri, Columbia, Missouri, United States

**Keywords:** Tsetse, trypanosomiasis, hematophagy, lactation, disease, neglected, symbiosis

## Abstract

**Background:** Tsetse flies (*Glossina sp.*) are the sole vectors of human and animal trypanosomiasis throughout sub-Saharan Africa. Tsetse are distinguished from other Diptera by unique adaptations, including lactation and the birthing of live young (obligate viviparity), a vertebrate blood specific diet by both sexes and obligate bacterial symbiosis. This work describes comparative analysis of six *Glossina* genomes representing three sub-genera: *Morsitans* (*G. morsitans morsitans (G.m. morsitans)*, *G. pallidipes*, *G. austeni*), *Palpalis* (*G. palpalis*, *G. fuscipes*) and *Fusca* (G. *brevipalpis*) which represent different habitats, host preferences and vectorial capacity.

**Results:** Genomic analyses validate established evolutionary relationships and sub-genera. Syntenic analysis of *Glossina* relative to *Drosophila melanogaster* shows reduced structural conservation across the sex-linked X chromosome. Sex linked scaffolds show increased rates of female specific gene expression and lower evolutionary rates relative to autosome associated genes. Tsetse specific genes are enriched in protease, odorant binding and helicase activities.

Lactation associated genes are conserved across all *Glossina* species while male seminal proteins are rapidly evolving. Olfactory and gustatory genes are reduced across the genus relative to other characterized insects. Vision associated Rhodopsin genes show conservation of motion detection/tracking functions and significant variance in the Rhodopsin detecting colors in the blue wavelength ranges.

**Conclusions:** Expanded genomic discoveries reveal the genetics underlying *Glossina* biology and provide a rich body of knowledge for basic science and disease control. They also provide insight into the evolutionary biology underlying novel adaptations and are relevant to applied aspects of vector control such as trap design and discovery of novel pest and disease control strategies.
