## Supplemental Data 3 topGO Results of Genus and sub-genus specific Gene IDs for "The *Glossina* Genome Cluster: Comparative Genomic Analysis of the Vectors of African Trypanosomes"

### Sheet: Glossina S-U Biological Process
Gene Orthology Enrichment in Glossina Specific and Universal Gene Orthology Groups
Biological Processes
G. austeni
GO.ID	Term	Annotated	Significant	Expected	Rank in classicFisher	classicFisher	elimFisher	topgoFisher	parentchildFisher
GO:0006508	proteolysis	510	21	2.77	1	8.4e-16	8.4e-16	8.4e-16	1.2e-08		Term GO:0006508 genes: GAUT000008,GAUT001029,GAUT003234,GAUT007137,GAUT012860,GAUT013293,GAUT013294,GAUT021640,GAUT021644,GAUT022596,GAUT023541,GAUT024843,GAUT028998,GAUT030578,GAUT030589,GAUT031812,GAUT033714,GAUT036203,GAUT037971,GAUT039370,GAUT049860
GO:0006269	DNA replication, synthesis of RNA primer	5	2	0.03	6	0.00028	0.00028	0.00028	0.0001		Term GO:0006269 genes: GAUT007534,GAUT039704
GO:0006430	lysyl-tRNA aminoacylation	4	1	0.02	11	0.02158	0.02158	0.02158	0.0449		Term GO:0006430 genes: GAUT039704
GO:0046416	D-amino acid metabolic process	5	1	0.03	12	0.0269	0.0269	0.0269	0.0735		Term GO:0046416 genes: GAUT017045
GO:0006952	defense response	15	1	0.08	13	0.07862	0.07862	0.07862	0.0824		Term GO:0006952 genes: GAUT030122
GO:0006334	nucleosome assembly	16	1	0.09	14	0.08364	0.08364	0.08364	0.7273		Term GO:0006334 genes: GAUT028221
GO:0006030	chitin metabolic process	51	1	0.28	23	0.24369	0.24369	0.24369	0.1939		Term GO:0006030 genes: GAUT026340
GO:0007155	cell adhesion	69	1	0.38	29	0.31511	0.31511	0.31511	1		Term GO:0007155 genes: GAUT044856
GO:0055114	oxidation-reduction process	519	2	2.82	51	0.7883	0.7883	0.7883	0.9082		Term GO:0055114 genes: GAUT017045,GAUT036155
GO:0006355	regulation of transcription, DNA-templat...	470	1	2.56	66	0.9313	0.9313	0.9313	0.7437		Term GO:0006355 genes: GAUT025501
G. brevipalpis
GO.ID	Term	Annotated	Significant	Expected	Rank in classicFisher	classicFisher	elimFisher	topgoFisher	parentchildFisher
GO:0006508	proteolysis	452	14	2.08	1	5.8e-10	5.8e-10	5.8e-10	1.8e-06		Term GO:0006508 genes: GBRI008621,GBRI013981,GBRI015041,GBRI015042,GBRI018764,GBRI019326,GBRI019354,GBRI019372,GBRI019389,GBRI019399,GBRI033041,GBRI036842,GBRI036899,GBRI037720
GO:0045132	meiotic chromosome segregation	2	1	0.01	6	0.0092	0.0092	0.0092	0.077		Term GO:0045132 genes: GBRI016333
GO:0006952	defense response	14	1	0.06	14	0.0625	0.0625	0.0625	0.098		Term GO:0006952 genes: GBRI000884
GO:0006030	chitin metabolic process	46	1	0.21	20	0.1918	0.1918	0.1918	0.234		Term GO:0006030 genes: GBRI013108
GO:0007155	cell adhesion	63	1	0.29	25	0.2533	0.2533	0.2533	1		Term GO:0007155 genes: GBRI040491
GO:0006260	DNA replication	65	1	0.3	27	0.2602	0.2602	0.2602	0.132		Term GO:0006260 genes: GBRI030439
GO:0007264	small GTPase mediated signal transductio...	76	1	0.35	28	0.2973	0.2973	0.2973	0.439		Term GO:0007264 genes: GBRI027991
GO:0007186	G-protein coupled receptor signaling pat...	138	1	0.63	30	0.4753	0.4753	0.4753	0.458		Term GO:0007186 genes: GBRI044266
GO:0006468	protein phosphorylation	243	1	1.12	36	0.683	0.683	0.683	0.43		Term GO:0006468 genes: GBRI015041
GO:0006355	regulation of transcription, DNA-templat...	457	1	2.1	46	0.8906	0.8906	0.8906	0.779		Term GO:0006355 genes: GBRI027688
G. fuscipes
GO.ID	Term	Annotated	Significant	Expected	Rank in classicFisher	classicFisher	elimFisher	topgoFisher	parentchildFisher
GO:0006508	proteolysis	500	20	2.33	1	1.1e-16	1.1e-16	1.1e-16	1.4e-09		Term GO:0006508 genes: GFUI004808,GFUI007917,GFUI009295,GFUI010403,GFUI019697,GFUI027099,GFUI027103,GFUI027120,GFUI027126,GFUI027134,GFUI027969,GFUI028438,GFUI037899,GFUI037911,GFUI041470,GFUI046316,GFUI046855,GFUI046856,GFUI047015,GFUI048438
GO:0006269	DNA replication, synthesis of RNA primer	3	1	0.01	8	0.014	0.014	0.014	0.0078		Term GO:0006269 genes: GFUI000407
GO:0006952	defense response	19	1	0.09	10	0.085	0.085	0.085	0.1022		Term GO:0006952 genes: GFUI031417
GO:0007156	homophilic cell adhesion via plasma memb...	25	1	0.12	11	0.111	0.111	0.111	1		Term GO:0007156 genes: GFUI011286
GO:0006813	potassium ion transport	40	1	0.19	15	0.171	0.171	0.171	0.2703		Term GO:0006813 genes: GFUI015844
GO:0006030	chitin metabolic process	56	1	0.26	16	0.231	0.231	0.231	0.2249		Term GO:0006030 genes: GFUI045125
GO:0055085	transmembrane transport	346	2	1.61	25	0.486	0.486	0.486	0.1519		Term GO:0055085 genes: GFUI015844,GFUI047015
GO:0006355	regulation of transcription, DNA-templat...	491	1	2.29	36	0.909	0.909	0.909	0.7589		Term GO:0006355 genes: GFUI042628
GO:0006022	aminoglycan metabolic process	68	1	0.32	21	0.274	0.274	1	0.4338		Term GO:0006022 genes: GFUI045125
GO:0006040	amino sugar metabolic process	60	1	0.28	18	0.246	0.246	1	0.1749		Term GO:0006040 genes: GFUI045125
G. morsitans
GO.ID	Term	Annotated	Significant	Expected	Rank in classicFisher	classicFisher	elimFisher	topgoFisher	parentchildFisher
GO:0006508	proteolysis	414	9	1.76	1	2e-05	2e-05	2e-05	0.0001		Term GO:0006508 genes: GMOY000217,GMOY002542,GMOY004655,GMOY005050,GMOY005516,GMOY006684,GMOY007946,GMOY010430,GMOY010833
GO:2000312	regulation of kainate selective glutamat...	1	1	0	2	0.0042	0.0042	0.0042	0.5		Term GO:2000312 genes: GMOY007948
GO:0007275	multicellular organism development	89	2	0.38	33	0.0537	0.0537	0.0537	0.2759		Term GO:0007275 genes: GMOY002827,GMOY008051
GO:0033014	tetrapyrrole biosynthetic process	14	1	0.06	34	0.0578	0.0578	0.0578	0.0522		Term GO:0033014 genes: GMOY007062
GO:0006813	potassium ion transport	34	2	0.14	23	0.0088	0.1252	0.0927	0.0568		Term GO:0006813 genes: GMOY007067,GMOY007948
GO:0006030	chitin metabolic process	47	1	0.2	46	0.1819	0.1819	0.1819	0.2461		Term GO:0006030 genes: GMOY011054
GO:0006260	DNA replication	68	1	0.29	51	0.2525	0.2525	0.2525	0.2505		Term GO:0006260 genes: GMOY000602
GO:0007166	cell surface receptor signaling pathway	86	2	0.36	32	0.0505	0.2927	0.2927	0.0303		Term GO:0007166 genes: GMOY007948,GMOY012023
GO:0006355	regulation of transcription, DNA-templat...	447	3	1.9	59	0.2933	0.2933	0.2933	0.4254		Term GO:0006355 genes: GMOY002827,GMOY005939,GMOY008051
GO:0007186	G-protein coupled receptor signaling pat...	120	1	0.51	81	0.4034	0.4034	0.4034	0.4287		Term GO:0007186 genes: GMOY012023
G. pallidipes
GO.ID	Term	Annotated	Significant	Expected	Rank in classicFisher	classicFisher	elimFisher	topgoFisher	parentchildFisher
GO:0006508	proteolysis	487	17	2.28	1	6e-13	6e-13	6e-13	1.5e-06		Term GO:0006508 genes: GPAI005317,GPAI005331,GPAI005336,GPAI005348,GPAI006457,GPAI007865,GPAI008540,GPAI008547,GPAI015382,GPAI020410,GPAI024060,GPAI028262,GPAI028283,GPAI036115,GPAI044273,GPAI046592,GPAI047906
GO:0006269	DNA replication, synthesis of RNA primer	3	1	0.01	9	0.014	0.014	0.014	0.012		Term GO:0006269 genes: GPAI000594
GO:0007156	homophilic cell adhesion via plasma memb...	27	1	0.13	10	0.119	0.119	0.119	1		Term GO:0007156 genes: GPAI041283
GO:0006486	protein glycosylation	44	1	0.21	14	0.187	0.187	0.187	0.085		Term GO:0006486 genes: GPAI027933
GO:0006030	chitin metabolic process	49	1	0.23	19	0.206	0.206	0.206	0.214		Term GO:0006030 genes: GPAI027171
GO:0007275	multicellular organism development	106	1	0.5	26	0.395	0.395	0.395	0.561		Term GO:0007275 genes: GPAI018870
GO:0007166	cell surface receptor signaling pathway	107	1	0.5	27	0.398	0.398	0.398	0.2		Term GO:0007166 genes: GPAI017992
GO:0007186	G-protein coupled receptor signaling pat...	140	1	0.66	32	0.487	0.487	0.487	0.262		Term GO:0007186 genes: GPAI017992
GO:0006355	regulation of transcription, DNA-templat...	457	2	2.14	37	0.645	0.645	0.645	0.576		Term GO:0006355 genes: GPAI018702,GPAI018870
GO:0006022	aminoglycan metabolic process	60	1	0.28	22	0.247	0.247	1	0.414		Term GO:0006022 genes: GPAI027171
G. palpalis
GO.ID	Term	Annotated	Significant	Expected	Rank in classicFisher	classicFisher	elimFisher	topgoFisher	parentchildFisher
GO:0006508	proteolysis	503	21	2.62	1	1.1e-16	1.1e-16	1.1e-16	7e-10		Term GO:0006508 genes: GPPI001857,GPPI012082,GPPI013760,GPPI014221,GPPI014223,GPPI017802,GPPI017874,GPPI018245,GPPI020741,GPPI023936,GPPI027366,GPPI027473,GPPI040345,GPPI043633,GPPI045913,GPPI046443,GPPI046454,GPPI049001,GPPI049694,GPPI049738,GPPI050165
GO:0002237	response to molecule of bacterial origin	1	1	0.01	9	0.0052	0.0052	0.0052	0.0217		Term GO:0002237 genes: GPPI014984
GO:0002755	MyD88-dependent toll-like receptor signa...	1	1	0.01	10	0.0052	0.0052	0.0052	1		Term GO:0002755 genes: GPPI014984
GO:0034162	toll-like receptor 9 signaling pathway	1	1	0.01	11	0.0052	0.0052	0.0052	1		Term GO:0034162 genes: GPPI014984
GO:0050707	regulation of cytokine secretion	1	1	0.01	12	0.0052	0.0052	0.0052	0.3333		Term GO:0050707 genes: GPPI014984
GO:0050729	positive regulation of inflammatory resp...	1	1	0.01	13	0.0052	0.0052	0.0052	0.5		Term GO:0050729 genes: GPPI014984
GO:0006952	defense response	12	2	0.06	8	0.0017	0.054	0.0347	0.0046		Term GO:0006952 genes: GPPI014984,GPPI029736
GO:0006260	DNA replication	74	2	0.39	56	0.0562	0.0562	0.0562	0.0127		Term GO:0006260 genes: GPPI048667,GPPI051351
GO:0007156	homophilic cell adhesion via plasma memb...	30	1	0.16	63	0.1455	0.1455	0.1455	1		Term GO:0007156 genes: GPPI042742
GO:0006030	chitin metabolic process	49	1	0.26	69	0.2268	0.2268	0.2268	0.2112		Term GO:0006030 genes: GPPI005116

### Sheet: Glossina S-U Molecular Function
Gene Orthology Enrichment in Glossina Specific and Universal Gene Orthology Groups
Molecular Function
G. austeni
GO.ID	Term	Annotated	Significant	Expected	Rank in classicFisher	classicFisher	elimFisher	topgoFisher	parentchildFisher
GO:0004252	serine-type endopeptidase activity	178	17	1.24	2	1.6e-15	1.6e-15	1.6e-15	0.0065		Term GO:0004252 genes: GAUT000008,GAUT003234,GAUT007137,GAUT012860,GAUT013293,GAUT013294,GAUT021640,GAUT021644,GAUT022596,GAUT023541,GAUT024843,GAUT028998,GAUT030578,GAUT030589,GAUT031812,GAUT033714,GAUT039370
GO:0005549	odorant binding	75	8	0.52	7	3.9e-08	3.9e-08	3.9e-08	6.9e-09		Term GO:0005549 genes: GAUT026721,GAUT028968,GAUT028973,GAUT028974,GAUT029308,GAUT029310,GAUT029311,GAUT040992
GO:0004190	aspartic-type endopeptidase activity	34	4	0.24	10	8.4e-05	8.4e-05	8.4e-05	0.1745		Term GO:0004190 genes: GAUT001029,GAUT036203,GAUT037971,GAUT049860
GO:0002162	dystroglycan binding	1	1	0.01	12	0.007	0.007	0.007	0.0037		Term GO:0002162 genes: GAUT029958
GO:0060072	large conductance calcium-activated pota...	2	1	0.01	13	0.014	0.014	0.014	0.4		Term GO:0060072 genes: GAUT011825
GO:0003678	DNA helicase activity	26	2	0.18	14	0.014	0.014	0.014	0.037		Term GO:0003678 genes: GAUT007534,GAUT039704
GO:0004824	lysine-tRNA ligase activity	4	1	0.03	15	0.028	0.028	0.028	0.0421		Term GO:0004824 genes: GAUT039704
GO:0003884	D-amino-acid oxidase activity	5	1	0.03	16	0.034	0.034	0.034	0.5556		Term GO:0003884 genes: GAUT017045
GO:0003697	single-stranded DNA binding	11	1	0.08	20	0.074	0.074	0.074	0.077		Term GO:0003697 genes: GAUT007534
GO:0071949	FAD binding	11	1	0.08	21	0.074	0.074	0.074	0.1447		Term GO:0071949 genes: GAUT017045
G. brevipalpis
GO.ID	Term	Annotated	Significant	Expected	Rank in classicFisher	classicFisher	elimFisher	topgoFisher	parentchildFisher
GO:0005549	odorant binding	81	12	0.54	1	8.5e-14	8.5e-14	8.5e-14	1e-14		Term GO:0005549 genes: GBRI010919,GBRI010920,GBRI010924,GBRI010929,GBRI016435,GBRI016436,GBRI036198,GBRI036199,GBRI036200,GBRI036202,GBRI036220,GBRI041963
GO:0004252	serine-type endopeptidase activity	163	13	1.09	2	2.3e-11	2.3e-11	2.3e-11	0.003		Term GO:0004252 genes: GBRI008621,GBRI013981,GBRI015041,GBRI015042,GBRI019326,GBRI019354,GBRI019372,GBRI019389,GBRI019399,GBRI033041,GBRI036842,GBRI036899,GBRI037720
GO:0008036	diuretic hormone receptor activity	2	2	0.01	8	4.3e-05	4.3e-05	4.3e-05	4e-05		Term GO:0008036 genes: GBRI010922,GBRI044266
GO:0060072	large conductance calcium-activated pota...	2	1	0.01	10	0.013	0.013	0.013	0.5		Term GO:0060072 genes: GBRI014034
GO:0004190	aspartic-type endopeptidase activity	14	1	0.09	14	0.089	0.089	0.089	0.524		Term GO:0004190 genes: GBRI018764
GO:0051015	actin filament binding	16	1	0.11	16	0.101	0.101	0.101	0.174		Term GO:0051015 genes: GBRI043435
GO:0003678	DNA helicase activity	18	1	0.12	17	0.113	0.113	0.113	0.178		Term GO:0003678 genes: GBRI030439
GO:0042302	structural constituent of cuticle	87	2	0.58	18	0.114	0.114	0.114	0.118		Term GO:0042302 genes: GBRI012267,GBRI012274
GO:0004930	G-protein coupled receptor activity	109	2	0.73	21	0.164	0.164	0.164	0.293		Term GO:0004930 genes: GBRI010922,GBRI044266
GO:0008061	chitin binding	54	1	0.36	23	0.304	0.304	0.304	0.201		Term GO:0008061 genes: GBRI013108
G. fuscipes
GO.ID	Term	Annotated	Significant	Expected	Rank in classicFisher	classicFisher	elimFisher	topgoFisher	parentchildFisher
GO:0004252	serine-type endopeptidase activity	179	19	1.09	1	1.6e-19	1.6e-19	1.6e-19	1.5e-05		Term GO:0004252 genes: GFUI004808,GFUI007917,GFUI009295,GFUI010403,GFUI027099,GFUI027103,GFUI027120,GFUI027126,GFUI027134,GFUI027969,GFUI028438,GFUI037899,GFUI037911,GFUI041470,GFUI046316,GFUI046855,GFUI046856,GFUI047015,GFUI048438
GO:0005549	odorant binding	79	11	0.48	5	8.6e-13	8.6e-13	8.6e-13	2.2e-14		Term GO:0005549 genes: GFUI007894,GFUI007903,GFUI007904,GFUI007905,GFUI007906,GFUI008562,GFUI008563,GFUI008564,GFUI008987,GFUI008988,GFUI026749
GO:0002162	dystroglycan binding	1	1	0.01	10	0.0061	0.0061	0.0061	0.0024		Term GO:0002162 genes: GFUI051248
GO:0060072	large conductance calcium-activated pota...	2	1	0.01	11	0.0121	0.0121	0.0121	0.3333		Term GO:0060072 genes: GFUI015844
GO:0003697	single-stranded DNA binding	10	1	0.06	14	0.0593	0.0593	0.0593	0.0285		Term GO:0003697 genes: GFUI000407
GO:0051015	actin filament binding	15	1	0.09	16	0.0877	0.0877	0.0877	0.2665		Term GO:0051015 genes: GFUI032982
GO:0005249	voltage-gated potassium channel activity	17	1	0.1	17	0.0988	0.0988	0.0988	0.4857		Term GO:0005249 genes: GFUI015844
GO:0003678	DNA helicase activity	25	1	0.15	19	0.1419	0.1419	0.1419	0.1866		Term GO:0003678 genes: GFUI000407
GO:0003779	actin binding	66	2	0.4	15	0.0609	0.0609	0.2642	0.2143		Term GO:0003779 genes: GFUI032982,GFUI051248
GO:0042626	ATPase activity, coupled to transmembran...	59	1	0.36	26	0.3036	0.3036	0.3036	0.8939		Term GO:0042626 genes: GFUI047015
G. morsitans
GO.ID	Term	Annotated	Significant	Expected	Rank in classicFisher	classicFisher	elimFisher	topgoFisher	parentchildFisher
GO:0005549	odorant binding	78	8	0.49	1	2.1e-08	2.1e-08	2.1e-08	1.1e-08		Term GO:0005549 genes: GMOY005163,GMOY005874,GMOY005875,GMOY005876,GMOY007314,GMOY007757,GMOY012237,GMOY012281
GO:0004252	serine-type endopeptidase activity	145	7	0.91	3	2.9e-05	2.9e-05	2.9e-05	0.1626		Term GO:0004252 genes: GMOY000217,GMOY002542,GMOY004655,GMOY005050,GMOY005516,GMOY006684,GMOY007946
GO:0004190	aspartic-type endopeptidase activity	16	2	0.1	8	0.0044	0.0044	0.0044	0.1108		Term GO:0004190 genes: GMOY010430,GMOY010833
GO:0002162	dystroglycan binding	1	1	0.01	10	0.0063	0.0063	0.0063	0.0052		Term GO:0002162 genes: GMOY003740
GO:0008036	diuretic hormone receptor activity	1	1	0.01	11	0.0063	0.0063	0.0063	0.0046		Term GO:0008036 genes: GMOY012023
GO:0004655	porphobilinogen synthase activity	2	1	0.01	12	0.0126	0.0126	0.0126	0.087		Term GO:0004655 genes: GMOY007062
GO:0051015	actin filament binding	14	1	0.09	15	0.0848	0.0848	0.0848	0.2798		Term GO:0051015 genes: GMOY007385
GO:0005249	voltage-gated potassium channel activity	17	1	0.11	16	0.102	0.102	0.102	0.5484		Term GO:0005249 genes: GMOY007067
GO:0042302	structural constituent of cuticle	88	2	0.55	17	0.1058	0.1058	0.1058	0.1054		Term GO:0042302 genes: GMOY003896,GMOY003897
GO:0003678	DNA helicase activity	25	1	0.16	21	0.1464	0.1464	0.1464	0.2404		Term GO:0003678 genes: GMOY000602
G. pallidipes
GO.ID	Term	Annotated	Significant	Expected	Rank in classicFisher	classicFisher	elimFisher	topgoFisher	parentchildFisher
GO:0004252	serine-type endopeptidase activity	180	16	1.25	1	3.1e-14	3.1e-14	3.1e-14	0.00062		Term GO:0004252 genes: GPAI005317,GPAI005331,GPAI005336,GPAI005348,GPAI006457,GPAI007865,GPAI008540,GPAI008547,GPAI015382,GPAI020410,GPAI024060,GPAI028283,GPAI036115,GPAI044273,GPAI046592,GPAI047906
GO:0005549	odorant binding	69	7	0.48	7	4e-07	4e-07	4e-07	6.2e-08		Term GO:0005549 genes: GPAI006440,GPAI006441,GPAI008777,GPAI009631,GPAI017999,GPAI018000,GPAI018009
GO:0002162	dystroglycan binding	1	1	0.01	10	0.0069	0.0069	0.0069	0.00438		Term GO:0002162 genes: GPAI028456
GO:0060072	large conductance calcium-activated pota...	2	1	0.01	11	0.0138	0.0138	0.0138	0.5		Term GO:0060072 genes: GPAI037943
GO:0042302	structural constituent of cuticle	92	3	0.64	12	0.0257	0.0257	0.0257	0.03703		Term GO:0042302 genes: GPAI031408,GPAI031410,GPAI031411
GO:0003678	DNA helicase activity	16	1	0.11	16	0.1056	0.1056	0.1056	0.15534		Term GO:0003678 genes: GPAI000594
GO:0051015	actin filament binding	16	1	0.11	17	0.1056	0.1056	0.1056	0.28529		Term GO:0051015 genes: GPAI014740
GO:0004190	aspartic-type endopeptidase activity	24	1	0.17	18	0.1542	0.1542	0.1542	0.76258		Term GO:0004190 genes: GPAI028262
GO:0003779	actin binding	63	2	0.44	15	0.0706	0.0706	0.2759	0.2066		Term GO:0003779 genes: GPAI014740,GPAI028456
GO:0008061	chitin binding	57	1	0.4	24	0.3288	0.3288	0.3288	0.14934		Term GO:0008061 genes: GPAI027171
G. palpalis
GO.ID	Term	Annotated	Significant	Expected	Rank in classicFisher	classicFisher	elimFisher	topgoFisher	parentchildFisher
GO:0004252	serine-type endopeptidase activity	177	20	1.18	1	2.9e-20	2.9e-20	2.9e-20	5.1e-05		Term GO:0004252 genes: GPPI001857,GPPI012082,GPPI013760,GPPI014221,GPPI014223,GPPI017802,GPPI017874,GPPI020741,GPPI023936,GPPI027366,GPPI027473,GPPI040345,GPPI043633,GPPI045913,GPPI046443,GPPI046454,GPPI049001,GPPI049694,GPPI049738,GPPI050165
GO:0005549	odorant binding	77	9	0.51	7	1.4e-09	1.4e-09	1.4e-09	7.2e-11		Term GO:0005549 genes: GPPI008631,GPPI023913,GPPI023929,GPPI023932,GPPI028521,GPPI028531,GPPI028532,GPPI041982,GPPI050685
GO:0003678	DNA helicase activity	18	2	0.12	10	0.0062	0.0062	0.0062	0.028		Term GO:0003678 genes: GPPI048667,GPPI051351
GO:0060072	large conductance calcium-activated pota...	2	1	0.01	11	0.0133	0.0133	0.0133	0.286		Term GO:0060072 genes: GPPI044377
GO:0003725	double-stranded RNA binding	3	1	0.02	12	0.0198	0.0198	0.0198	0.024		Term GO:0003725 genes: GPPI048667
GO:0003697	single-stranded DNA binding	8	1	0.05	14	0.052	0.052	0.052	0.036		Term GO:0003697 genes: GPPI048667
GO:0051015	actin filament binding	16	1	0.11	18	0.1014	0.1014	0.1014	0.165		Term GO:0051015 genes: GPPI038598
GO:0004190	aspartic-type endopeptidase activity	17	1	0.11	19	0.1074	0.1074	0.1074	0.715		Term GO:0004190 genes: GPPI018245
GO:0042302	structural constituent of cuticle	92	2	0.61	21	0.1247	0.1247	0.1247	0.08		Term GO:0042302 genes: GPPI043045,GPPI043053
GO:0042626	ATPase activity, coupled to transmembran...	54	1	0.36	25	0.3035	0.3035	0.3035	0.9		Term GO:0042626 genes: GPPI050165

### Sheet: Morsitans S-U Biological Proces
Gene Orthology Enrichment in Morsitans sub-genus Specific and Universal Gene Orthology Groups
Biological Processes
G. austeni
GO.ID	Term	Annotated	Significant	Expected	Rank in classicFisher	classicFisher	elimFisher	topgoFisher	parentchildFisher
GO:0044205	'de novo' UMP biosynthetic process	3	1	0	8	0.0016	0.0016	0.0016	1		Term GO:0044205 genes: GAUT039620
GO:0006207	'de novo' pyrimidine nucleobase biosynth...	10	1	0.01	28	0.0054	0.0054	0.0054	0.909		Term GO:0006207 genes: GAUT039620
GO:0007034	vacuolar transport	14	1	0.01	36	0.0076	0.0076	0.0076	0.015		Term GO:0007034 genes: GAUT021212
GO:0006096	glycolytic process	35	1	0.02	54	0.0189	0.0189	0.0189	0.407		Term GO:0006096 genes: GAUT021212
GO:0006355	regulation of transcription, DNA-templat...	470	1	0.26	135	0.2344	0.2344	0.2344	0.744		Term GO:0006355 genes: GAUT019817
GO:0005975	carbohydrate metabolic process	195	1	0.11	122	0.1023	0.1023	1	0.173		Term GO:0005975 genes: GAUT021212
GO:0006082	organic acid metabolic process	353	1	0.19	132	0.1799	0.1799	1	0.291		Term GO:0006082 genes: GAUT021212
GO:0006090	pyruvate metabolic process	45	1	0.02	69	0.0243	0.0243	1	0.417		Term GO:0006090 genes: GAUT021212
GO:0006091	generation of precursor metabolites and ...	111	1	0.06	112	0.0592	0.0592	1	0.12		Term GO:0006091 genes: GAUT021212
GO:0006139	nucleobase-containing compound metabolic...	1359	3	0.74	49	0.0149	0.06	1	0.087		Term GO:0006139 genes: GAUT019817,GAUT021212,GAUT039620
G. morsitans
GO.ID	Term	Annotated	Significant	Expected	Rank in classicFisher	classicFisher	elimFisher	topgoFisher	parentchildFisher
GO:0044205	'de novo' UMP biosynthetic process	2	1	0	1	0.00085	0.00085	0.00085	1		Term GO:0044205 genes: GMOY003869
GO:0006207	'de novo' pyrimidine nucleobase biosynth...	8	1	0	8	0.00339	0.00339	0.00339	1		Term GO:0006207 genes: GMOY003869
GO:0006355	regulation of transcription, DNA-templat...	447	1	0.19	61	0.1806	0.1806	0.1806	0.753		Term GO:0006355 genes: GMOY003236
GO:0006139	nucleobase-containing compound metabolic...	1136	2	0.48	46	0.05799	0.23959	1	0.192		Term GO:0006139 genes: GMOY003236,GMOY003869
GO:0006206	pyrimidine nucleobase metabolic process	8	1	0	9	0.00339	1	1	0.258		Term GO:0006206 genes: GMOY003869
GO:0006213	pyrimidine nucleoside metabolic process	11	1	0	15	0.00466	1	1	0.204		Term GO:0006213 genes: GMOY003869
GO:0006220	pyrimidine nucleotide metabolic process	15	1	0.01	19	0.00635	1	1	0.092		Term GO:0006220 genes: GMOY003869
GO:0006221	pyrimidine nucleotide biosynthetic proce...	14	1	0.01	17	0.00593	1	1	0.121		Term GO:0006221 genes: GMOY003869
GO:0006222	UMP biosynthetic process	2	1	0	2	0.00085	1	1	0.222		Term GO:0006222 genes: GMOY003869
GO:0006351	transcription, DNA-templated	530	1	0.22	77	0.21216	0.21216	1	0.471		Term GO:0006351 genes: GMOY003236
G. pallidipes
GO.ID	Term	Annotated	Significant	Expected	Rank in classicFisher	classicFisher	elimFisher	topgoFisher	parentchildFisher
GO:0044205	'de novo' UMP biosynthetic process	2	1	0	1	0.0012	0.0012	0.0012	1		Term GO:0044205 genes: GPAI000600
GO:0006207	'de novo' pyrimidine nucleobase biosynth...	6	1	0	8	0.0035	0.0035	0.0035	1		Term GO:0006207 genes: GPAI000600
GO:0007034	vacuolar transport	11	1	0.01	16	0.0064	0.0064	0.0064	0.013		Term GO:0007034 genes: GPAI017316
GO:0006355	regulation of transcription, DNA-templat...	457	1	0.27	62	0.2445	0.2445	0.2445	0.759		Term GO:0006355 genes: GPAI003422
GO:0006139	nucleobase-containing compound metabolic...	1199	2	0.7	52	0.1386	0.412	1	0.185		Term GO:0006139 genes: GPAI000600,GPAI003422
GO:0006206	pyrimidine nucleobase metabolic process	6	1	0	9	0.0035	1	1	0.176		Term GO:0006206 genes: GPAI000600
GO:0006213	pyrimidine nucleoside metabolic process	11	1	0.01	17	0.0064	1	1	0.19		Term GO:0006213 genes: GPAI000600
GO:0006220	pyrimidine nucleotide metabolic process	18	1	0.01	21	0.0105	1	1	0.104		Term GO:0006220 genes: GPAI000600
GO:0006221	pyrimidine nucleotide biosynthetic proce...	16	1	0.01	20	0.0093	1	1	0.116		Term GO:0006221 genes: GPAI000600
GO:0006222	UMP biosynthetic process	2	1	0	2	0.0012	1	1	0.2		Term GO:0006222 genes: GPAI000600

### Sheet: Morsitans S-U Molecular Functio
Gene Orthology Enrichment in Morsitans sub-genus Specific and Universal Gene Orthology Groups
Molecular Function
G. austeni
GO.ID	Term	Annotated	Significant	Expected	Rank in classicFisher	classicFisher	elimFisher	topgoFisher	parentchildFisher
GO:0036402	proteasome-activating ATPase activity	11	3	0.02	1	3.1e-07	3.1e-07	3.1e-07	0.00076		Term GO:0036402 genes: GAUT000111,GAUT017654,GAUT024007
GO:0004590	orotidine-5'-phosphate decarboxylase act...	3	1	0	8	0.0041	0.0041	0.0041	0.09677		Term GO:0004590 genes: GAUT039620
GO:0003774	motor activity	92	2	0.13	9	0.0067	0.0067	0.0067	0.27426		Term GO:0003774 genes: GAUT013870,GAUT034007
GO:0004618	phosphoglycerate kinase activity	6	1	0.01	10	0.0082	0.0082	0.0082	0.01714		Term GO:0004618 genes: GAUT021212
GO:0035091	phosphatidylinositol binding	20	1	0.03	12	0.027	0.027	0.027	0.60606		Term GO:0035091 genes: GAUT026459
GO:0005524	ATP binding	889	3	1.22	19	0.1132	0.1132	0.1132	0.42618		Term GO:0005524 genes: GAUT013870,GAUT017654,GAUT034007
GO:0003677	DNA binding	694	2	0.95	32	0.2444	0.2444	0.2444	0.17214		Term GO:0003677 genes: GAUT019817,GAUT033639
GO:0005515	protein binding	2135	1	2.92	42	0.9665	0.9665	0.9665	0.96377		Term GO:0005515 genes: GAUT021225
GO:0000166	nucleotide binding	1242	3	1.7	30	0.2347	0.2347	1	0.84822		Term GO:0000166 genes: GAUT013870,GAUT017654,GAUT034007
GO:0003674	molecular_function	8042	11	11	43	1	1	1	1		Term GO:0003674 genes: GAUT000111,GAUT013870,GAUT017654,GAUT019817,GAUT021212,GAUT021225,GAUT024007,GAUT026459,GAUT033639,GAUT034007,GAUT039620
G. morsitans
GO.ID	Term	Annotated	Significant	Expected	Rank in classicFisher	classicFisher	elimFisher	topgoFisher	parentchildFisher
GO:0036402	proteasome-activating ATPase activity	10	2	0.01	1	6.9e-05	6.9e-05	6.9e-05	0.011		Term GO:0036402 genes: GMOY000931,GMOY005855
GO:0004590	orotidine-5'-phosphate decarboxylase act...	3	1	0	6	0.004	0.004	0.004	0.136		Term GO:0004590 genes: GMOY003869
GO:0003774	motor activity	75	2	0.1	7	0.0041	0.0041	0.0041	0.169		Term GO:0003774 genes: GMOY002631,GMOY002697
GO:0035091	phosphatidylinositol binding	22	1	0.03	10	0.0287	0.0287	0.0287	0.611		Term GO:0035091 genes: GMOY000131
GO:0005524	ATP binding	765	3	1.01	17	0.0704	0.0704	0.0704	0.428		Term GO:0005524 genes: GMOY002631,GMOY002697,GMOY005855
GO:0008270	zinc ion binding	306	1	0.4	32	0.3384	0.3384	0.3384	0.713		Term GO:0008270 genes: GMOY003236
GO:0003677	DNA binding	571	1	0.75	37	0.5448	0.5448	0.5448	0.409		Term GO:0003677 genes: GMOY003236
GO:0005515	protein binding	1918	2	2.53	40	0.7683	0.7683	0.7683	0.839		Term GO:0005515 genes: GMOY009039,GMOY011662
GO:0000166	nucleotide binding	1059	3	1.4	28	0.152	0.152	1	0.85		Term GO:0000166 genes: GMOY002631,GMOY002697,GMOY005855
GO:0003674	molecular_function	6824	9	9	42	1	1	1	1		Term GO:0003674 genes: GMOY000131,GMOY000931,GMOY002631,GMOY002697,GMOY003236,GMOY003869,GMOY005855,GMOY009039,GMOY011662
G. pallidipes
GO.ID	Term	Annotated	Significant	Expected	Rank in classicFisher	classicFisher	elimFisher	topgoFisher	parentchildFisher
GO:0036402	proteasome-activating ATPase activity	9	2	0.01	1	2.7e-05	2.7e-05	2.7e-05	0.0074		Term GO:0036402 genes: GPAI009261,GPAI016212
GO:0004590	orotidine-5'-phosphate decarboxylase act...	2	1	0	6	0.0019	0.0019	0.0019	0.087		Term GO:0004590 genes: GPAI000600
GO:0003774	motor activity	109	2	0.1	8	0.0042	0.0042	0.0042	0.2712		Term GO:0003774 genes: GPAI011251,GPAI020203
GO:0005524	ATP binding	799	2	0.75	15	0.1665	0.1665	0.1665	0.568		Term GO:0005524 genes: GPAI011251,GPAI020203
GO:0003677	DNA binding	644	1	0.6	30	0.4672	0.4672	0.4672	0.4223		Term GO:0003677 genes: GPAI003422
GO:0005515	protein binding	2056	1	1.92	34	0.8944	0.8944	0.8944	0.8637		Term GO:0005515 genes: GPAI013725
GO:0000166	nucleotide binding	1091	2	1.02	24	0.2713	0.2713	1	0.8891		Term GO:0000166 genes: GPAI011251,GPAI020203
GO:0003674	molecular_function	7489	7	7	35	1	1	1	1		Term GO:0003674 genes: GPAI000600,GPAI003422,GPAI009261,GPAI011251,GPAI013725,GPAI016212,GPAI020203
GO:0003676	nucleic acid binding	1525	1	1.43	32	0.797	0.797	1	0.9295		Term GO:0003676 genes: GPAI003422
GO:0003824	catalytic activity	3119	5	2.92	14	0.113	1	1	0.113		Term GO:0003824 genes: GPAI000600,GPAI009261,GPAI011251,GPAI016212,GPAI020203

### Sheet: Palpalis S-U Biological Process
Gene Orthology Enrichment in Palpalis sub-genus Specific and Universal Gene Orthology Groups
Biological Processes
G. fuscipes
GO.ID	Term	Annotated	Significant	Expected	Rank in classicFisher	classicFisher	elimFisher	topgoFisher	parentchildFisher
GO:0006270	DNA replication initiation	21	6	0.32	1	4.4e-07	4.4e-07	4.4e-07	1.2e-05		Term GO:0006270 genes: GFUI010597,GFUI020676,GFUI029608,GFUI029655,GFUI032933,GFUI046098
GO:0006468	protein phosphorylation	256	11	3.86	4	0.0015	0.0015	0.0015	0.00038		Term GO:0006468 genes: GFUI000244,GFUI001132,GFUI002326,GFUI003320,GFUI014601,GFUI015497,GFUI021284,GFUI023105,GFUI031752,GFUI040564,GFUI044313
GO:0000290	deadenylation-dependent decapping of nuc...	6	2	0.09	5	0.0032	0.0032	0.0032	0.11029		Term GO:0000290 genes: GFUI037483,GFUI047909
GO:0006013	mannose metabolic process	9	2	0.14	7	0.0075	0.0075	0.0075	0.05714		Term GO:0006013 genes: GFUI006381,GFUI006382
GO:0015940	pantothenate biosynthetic process	2	1	0.03	14	0.0299	0.0299	0.0299	0.03153		Term GO:0015940 genes: GFUI000598
GO:0007018	microtubule-based movement	80	4	1.21	15	0.0319	0.0319	0.0319	0.37178		Term GO:0007018 genes: GFUI016074,GFUI022054,GFUI028897,GFUI042136
GO:0007029	endoplasmic reticulum organization	3	1	0.05	17	0.0445	0.0445	0.0445	0.02912		Term GO:0007029 genes: GFUI031203
GO:0006351	transcription, DNA-templated	573	9	8.63	112	0.5002	0.5002	0.057	0.66097		Term GO:0006351 genes: GFUI001964,GFUI009021,GFUI026459,GFUI030044,GFUI030707,GFUI040545,GFUI045690,GFUI047391,GFUI047909
GO:0009298	GDP-mannose biosynthetic process	4	1	0.06	21	0.0589	0.0589	0.0589	0.57143		Term GO:0009298 genes: GFUI026694
GO:0006139	nucleobase-containing compound metabolic...	1368	20	20.61	124	0.6038	0.9727	0.0654	0.83924		Term GO:0006139 genes: GFUI001964,GFUI009021,GFUI010597,GFUI017910,GFUI017912,GFUI020676,GFUI026459,GFUI026694,GFUI029608,GFUI029655,GFUI030044,GFUI030707,GFUI032265,GFUI032933,GFUI037483,GFUI040545,GFUI045690,GFUI046098,GFUI047391,GFUI047909
G.palpalis
GO.ID	Term	Annotated	Significant	Expected	Rank in classicFisher	classicFisher	elimFisher	topgoFisher	parentchildFisher
GO:0006270	DNA replication initiation	16	5	0.28	1	5.5e-06	5.5e-06	5.5e-06	3.1e-06		Term GO:0006270 genes: GPPI000194,GPPI033396,GPPI040429,GPPI041261,GPPI046418
GO:0000290	deadenylation-dependent decapping of nuc...	9	4	0.16	2	1e-05	1e-05	1e-05	0.02601		Term GO:0000290 genes: GPPI032931,GPPI039965,GPPI047822,GPPI050653
GO:0006468	protein phosphorylation	271	14	4.74	6	0.00023	0.00023	0.00023	0.00017		Term GO:0006468 genes: GPPI013898,GPPI014885,GPPI018446,GPPI020048,GPPI028108,GPPI031892,GPPI031906,GPPI033417,GPPI033996,GPPI041446,GPPI044456,GPPI048147,GPPI049290,GPPI050101
GO:0007018	microtubule-based movement	65	6	1.14	9	0.00088	0.00088	0.00268	0.2044		Term GO:0007018 genes: GPPI003891,GPPI027173,GPPI031374,GPPI038583,GPPI043077,GPPI047796
GO:0009298	GDP-mannose biosynthetic process	6	2	0.11	13	0.00434	0.00434	0.00434	0.33333		Term GO:0009298 genes: GPPI032049,GPPI048047
GO:0009439	cyanate metabolic process	1	1	0.02	21	0.0175	0.0175	0.0175	0.01837		Term GO:0009439 genes: GPPI034219
GO:0006574	valine catabolic process	2	1	0.04	22	0.0347	0.0347	0.0347	0.13333		Term GO:0006574 genes: GPPI036151
GO:0015940	pantothenate biosynthetic process	2	1	0.04	23	0.0347	0.0347	0.0347	0.02755		Term GO:0015940 genes: GPPI048675
GO:0048268	clathrin coat assembly	2	1	0.04	24	0.0347	0.0347	0.0347	0.02128		Term GO:0048268 genes: GPPI008571
GO:0008152	metabolic process	3574	70	62.55	40	0.06037	0.50874	0.0351	0.06037		Term GO:0008152 genes: GPPI000169,GPPI000194,GPPI010791,GPPI012050,GPPI013898,GPPI014885,GPPI014915,GPPI015012,GPPI015023,GPPI015802,GPPI017411,GPPI018446,GPPI019644,GPPI020048,GPPI021865,GPPI021866,GPPI023473,GPPI023594,GPPI025915,GPPI027706,GPPI028108,GPPI028345,GPPI028348,GPPI028628,GPPI030394,GPPI031752,GPPI031892,GPPI031906,GPPI032049,GPPI032699,GPPI032931,GPPI033396,GPPI033417,GPPI033729,GP…

### Sheet: Palpalis S-U Molecular Function
Gene Orthology Enrichment in Palpalis sub-genus Specific and Universal Gene Orthology Groups
Molecular Function
G. fuscipes
GO.ID	Term	Annotated	Significant	Expected	Rank in classicFisher	classicFisher	elimFisher	topgoFisher	parentchildFisher
GO:0003677	DNA binding	696	23	11.59	4	0.00107	0.00107	0.00015	0.0476		Term GO:0003677 genes: GFUI007334,GFUI007637,GFUI008999,GFUI010063,GFUI010597,GFUI014060,GFUI014270,GFUI017295,GFUI018366,GFUI019127,GFUI020497,GFUI020676,GFUI026459,GFUI029608,GFUI029655,GFUI030707,GFUI032265,GFUI032933,GFUI045690,GFUI046098,GFUI047391,GFUI047482,GFUI050005
GO:0004672	protein kinase activity	248	11	4.13	13	0.00278	0.00278	0.00048	0.0018		Term GO:0004672 genes: GFUI000244,GFUI001132,GFUI002326,GFUI003320,GFUI014601,GFUI015497,GFUI021284,GFUI023105,GFUI031752,GFUI040564,GFUI044313
GO:0008026	ATP-dependent helicase activity	14	3	0.23	7	0.00144	0.00144	0.0016	0.0018		Term GO:0008026 genes: GFUI017295,GFUI017910,GFUI017912
GO:0003678	DNA helicase activity	25	4	0.42	2	0.00071	0.00071	0.00174	0.0397		Term GO:0003678 genes: GFUI017295,GFUI020676,GFUI029608,GFUI046098
GO:0005524	ATP binding	907	26	15.11	17	0.00376	0.00376	0.00376	0.2838		Term GO:0005524 genes: GFUI000801,GFUI001132,GFUI002326,GFUI010597,GFUI014601,GFUI017295,GFUI017910,GFUI017912,GFUI020676,GFUI021284,GFUI021423,GFUI022054,GFUI023105,GFUI029608,GFUI029655,GFUI030827,GFUI031752,GFUI032933,GFUI040564,GFUI042136,GFUI044313,GFUI046098,GFUI047405,GFUI048445,GFUI049306,GFUI051713
GO:0032549	ribonucleoside binding	202	5	3.36	109	0.24678	0.24678	0.00725	0.9754		Term GO:0032549 genes: GFUI001964,GFUI008764,GFUI022051,GFUI030707,GFUI050130
GO:0004402	histone acetyltransferase activity	10	2	0.17	27	0.01136	0.01136	0.01136	0.8182		Term GO:0004402 genes: GFUI009021,GFUI030044
GO:0004324	ferredoxin-NADP+ reductase activity	1	1	0.02	31	0.01666	0.01666	0.01666	1		Term GO:0004324 genes: GFUI000505
GO:0004592	pantoate-beta-alanine ligase activity	1	1	0.02	32	0.01666	0.01666	0.01666	0.0909		Term GO:0004592 genes: GFUI000598
GO:0003993	acid phosphatase activity	14	2	0.23	37	0.02199	0.02199	0.02199	0.0173		Term GO:0003993 genes: GFUI021121,GFUI024206
G. palpalis
GO.ID	Term	Annotated	Significant	Expected	Rank in classicFisher	classicFisher	elimFisher	topgoFisher	parentchildFisher
GO:0004672	protein kinase activity	265	14	4.68	9	0.00023	0.00023	5.5e-06	0.00011		Term GO:0004672 genes: GPPI013898,GPPI014885,GPPI018446,GPPI020048,GPPI028108,GPPI031892,GPPI031906,GPPI033417,GPPI033996,GPPI041446,GPPI044456,GPPI048147,GPPI049290,GPPI050101
GO:0005524	ATP binding	851	30	15.03	6	0.00015	0.00015	0.00015	0.0981		Term GO:0005524 genes: GPPI000194,GPPI001597,GPPI003891,GPPI007663,GPPI007790,GPPI013898,GPPI018446,GPPI020048,GPPI021865,GPPI021866,GPPI028108,GPPI031374,GPPI031892,GPPI031906,GPPI033396,GPPI033417,GPPI033996,GPPI037243,GPPI037551,GPPI040429,GPPI041261,GPPI041446,GPPI043580,GPPI044456,GPPI046061,GPPI046418,GPPI048147,GPPI049290,GPPI050101,GPPI051248
GO:0003777	microtubule motor activity	62	6	1.09	13	0.00074	0.00074	0.00074	0.11344		Term GO:0003777 genes: GPPI003891,GPPI027173,GPPI031374,GPPI038583,GPPI043077,GPPI047796
GO:0004615	phosphomannomutase activity	5	2	0.09	23	0.00299	0.00299	0.00299	0.15152		Term GO:0004615 genes: GPPI032049,GPPI048047
GO:0003678	DNA helicase activity	18	3	0.32	25	0.00362	0.00362	0.00362	0.06133		Term GO:0003678 genes: GPPI000194,GPPI041261,GPPI046418
GO:0003677	DNA binding	654	18	11.55	41	0.03861	0.03861	0.00635	0.08742		Term GO:0003677 genes: GPPI000194,GPPI002900,GPPI008602,GPPI013283,GPPI013749,GPPI017411,GPPI019644,GPPI021545,GPPI023992,GPPI031139,GPPI033010,GPPI033396,GPPI037334,GPPI040429,GPPI041261,GPPI041475,GPPI046418,GPPI047120
GO:0004324	ferredoxin-NADP+ reductase activity	1	1	0.02	30	0.01766	0.01766	0.01766	1		Term GO:0004324 genes: GPPI046361
GO:0004592	pantoate-beta-alanine ligase activity	1	1	0.02	31	0.01766	0.01766	0.01766	0.09091		Term GO:0004592 genes: GPPI048675
GO:0005545	1-phosphatidylinositol binding	1	1	0.02	32	0.01766	0.01766	0.01766	0.04762		Term GO:0005545 genes: GPPI008571
GO:0008026	ATP-dependent helicase activity	12	2	0.21	35	0.0182	0.0182	0.0182	0.01478		Term GO:0008026 genes: GPPI021865,GPPI021866
